# scRNA-seq reveals novel genetic pathways and sex chromosome regulation in *Tribolium* spermatogenesis

**DOI:** 10.1101/2023.07.18.549532

**Authors:** Michael Robben, Balan Ramesh, Shana Pau, Demetra Meletis, Jacob Luber, Jeffery Demuth

**Author notes:** Authors contributed equally (Michael Robben, Balan Ramesh).

## Abstract

Insights into single cell expression data are generally collected through well conserved biological markers that separate cells into known and unknown populations. Unfortunately for non-model organisms that lack known markers, it is often impossible to partition cells into biologically relevant clusters which hinders analysis into the species. *Tribolium castaneum*, the red flour beetle, lacks known markers for spermatogenesis found in insect species like *Drosophila melanogaster*. Using single cell sequencing data collected from adult beetle testes, we implement a strategy for elucidating biologically meaningful cell populations by using transient expression stage identification markers, weighted principal component leiden clustering. We identify populations that correspond to observable points in sperm differentiation and find species specific markers for each stage. We also develop an innovative method to differentiate diploid from haploid cells based on scRNA-Seq reads and use it to corroborate our predicted demarcation of meiotic cell stages. Our results demonstrate that molecular pathways underlying spermatogenesis in Coleoptera are highly diverged from those in Diptera, relying on several genes with female meiotic pathway annotations. We find that the X chromosome is almost completely silenced throughout pre-meiotic and meiotic cells. Further evidence suggests that machinery homologous to the Drosophila dosage compensation complex (DCC) may mediate escape from meiotic sex chromosome inactivation and postmeiotic reactivation of the X chromosome.
