## Supplemental_Figs_and_Tables for "scRNA-seq reveals novel genetic pathways and sex chromosome regulation in *Tribolium* spermatogenesis": SupplementalTable3.tsv

X1	X2	X3	X4	Sum	Mean	SD
Spermatogonia 2	508	438	418	443	1807	451.75	39.024564913227
Secondary Spermatocyte 2	348	305	311	336	1300	325	20.379728490177
Secondary Spermatocyte 1	383	289	272	337	1281	320.25	50.0757759134428
Spermatogonia 1	333	271	278	278	1160	290	28.8559641437722
GSC	298	246	261	249	1054	263.5	23.895606290697
Primary Spermatocyte 1	292	240	250	244	1026	256.5	24.0208242989286
Early Spermatid 1	293	220	224	277	1014	253.5	36.9909898939368
Early Spermatid 2	265	235	222	233	955	238.75	18.4096894777361
Primary Spermatoocyte 4	250	216	209	231	906	226.5	18.1567251085284
Spermatozoa 1	164	160	156	159	639	159.75	3.30403793359983
Late Spermatid 1	199	145	140	146	630	157.5	27.7908857961263
Primary Spermatocyte 3	170	161	144	145	620	155	12.675435561221
Spermatozoa 2	149	157	128	145	579	144.75	12.2304265393049
Late Spermatid 2	159	149	150	121	579	144.75	16.4595463687997
Spermatogonia 3	156	126	154	131	567	141.75	15.4569294061488
Primary Spermatocyte 2	104	78	81	83	346	86.5	11.8462370959446
