## Supplemental_Figs_and_Tables for "scRNA-seq reveals novel genetic pathways and sex chromosome regulation in *Tribolium* spermatogenesis": SupplementalTable4.csv

Cluster	X	Autosome	X_A	pval	adj
Spermatogonia 2	0	0.145295548440981	0	0	0
Secondary Spermatocyte 2	0	0.0451209917927667	0	8.75699727503758e-236	1.13840964575489e-232
Secondary Spermatocyte 1	0	0.0435386463126387	0	3.78667853191613e-235	4.85073519938456e-232
Spermatogonia 1	0	0.151339601803598	0	1.71867593161646e-225	1.99366408067509e-222
GSC	0	0.165126091596963	0	9.6225167309593e-208	1.01421326344311e-204
Primary Spermatocyte 1	0	0.113844676271257	0	1.74007935381592e-204	1.78532141701514e-201
Early Spermatid 1	0	0.0442608140326014	0	3.77034619935053e-191	3.82313104614143e-188
Early Spermatid 2	0	0.0458707210214896	0	8.60981120918028e-180	8.22236970476717e-177
Primary Spermatoocyte 4	0	0.0961073094072802	0	2.08659230843418e-181	1.89045263144136e-178
Spermatozoa 1	0	0.0494090259602471	0	5.61783483717327e-125	3.58979646095372e-122
Late Spermatid 1	0	0.0450648020530218	0	4.11871812725166e-119	2.59479242016854e-116
Primary Spermatocyte 3	0	0.106877201567719	0	3.84620310054792e-125	2.38464592233971e-122
Spermatozoa 2	0	0.0465715696738073	0	7.14760332692997e-112	4.13846232629245e-109
Late Spermatid 2	0	0.0462304100987293	0	8.07574832604143e-110	4.67585828077799e-107
Spermatogonia 3	0	0.134533343443855	0	3.75402174514948e-113	2.12853032949976e-110
Primary Spermatocyte 2	0	0.115845522257394	0	9.99486367360101e-69	3.45822283106595e-66
